# Genomic DNA repeats act as an antitoxin for a widespread Schlafen immune effector

**DOI:** 10.64898/2026.11.13.766530

**Authors:** Tori A. Boyle, Keegan Schoeller, Madeline R. Sanford, Nathan J. Hiestand, Catherine E. La, Hannah S. Aegerter, Barbaros Aslan, Asma Hatoum-Aslan

## Abstract

Many antiphage defenses employ toxic immune effectors in response to phage infection, necessitating robust strategies to counteract these toxins when cells are in the uninfected state. Here, we describe StaIN, the founding member of a unique family of toxin-mediated defenses that utilizes genomic DNA repeats for toxin restraint. The system consists of a repeat locus (*staI*) and a toxic protein (StaN) harboring Schlafen, ATPase, and helix-turn-helix (HTH) domains. We show that StaN is an ATP-activated tRNase that binds to *staI* DNA, and *staI* DNA is necessary to neutralize StaN’s toxicity. Computational analyses identified thousands of StaN homologs in bacteria and archaea that bear one or more HTH domains, and many reside in genomic loci that are enriched with DNA repeats. Moreover, functional analyses revealed that distant StaN homologs exhibit similar DNA-gated toxicity. Altogether, our findings expand the logic of toxin-antitoxin-like systems to include antitoxins composed of noncoding genomic DNA.

**In Brief:** DNA antitoxins store and restrain toxic Schlafen tRNases.
