## Supplementary material for "Genomic DNA repeats act as an antitoxin for a widespread Schlafen immune effector": Table S2

### Sheet: Sheet1
Table S2. Accompanies Figure S7 A and B. ISP Promoter elements and AlphaFold 3 confidence scores when the double-stranded DNA sequences are folded with ISP gp_85
Promoter	18nt sequence (-10)	ipTM	pTM	18nt sequence (-35)	ipTM	pTM
1	AATTAAAACTAATAAATT	0.34	0.57	AGAATAAAAGTATTGACA	0.11	0.38
2	TTAATAATATGGTATACT	0.83	0.78	TTAATAAATAAGTTGACA	0.1	0.4
3	AGGATTCTGTGGTATACT	0.72	0.75	TCTTTTTTTTTCTTGACT	0.11	0.36
4	TATGTTAGGTGGTATAAT	0.09	0.43	AAAATATACCACTTGACA	0.29	0.57
5	TAAAATATATGGTATAGT	0.84	0.79	CTTCTTTTTTTATTGACA	0.11	0.41
6	AATAAGAGCTAAATATAA	0.11	0.35	CTCTTTTTTTGTTTGCTA	0.11	0.38
7	AATAACTATGATATACTA	0.1	0.41	CGTAATTTAATTTTGATA	0.11	0.39
8	ACATAAAAAATATTAATA	0.11	0.35	TACTATATGTAATTGATA	0.3	0.57
9	TTAACGTAAAAGTAAATA	0.11	0.42	TACAAGTTATTATTGTTA	0.1	0.39
10	AAATTTATATGTTATTAT	0.36	0.61	GGTCTTTTTTTATTGACA	0.11	0.41
11	GTAGTATCATAATATACT	0.08	0.37	AGTAATTTTGTATTGACA	0.1	0.39
12	CTAGTTCGTGATATATTA	0.1	0.38	GTCTTTTTTTAGTTGTAA	0.11	0.4
13	GAAGTTTTATGTTATACT	0.36	0.58	TAAACTTTAGGCTTGACC	0.1	0.41
14	TACTATCTGTGCTATACT	0.45	0.67	AGTCACTTTAATTTGGAA	0.11	0.4
15	AAAGCTTACAAATTATAG	0.84	0.79	AACAGTAACAGATTGTAA	0.1	0.4
16	GTTAACTTATGTTATACT	0.09	0.36	TTAATAAAAGTATTGACA	0.1	0.39
17	AAAAAACTATGTTATAAT	0.73	0.74	TAAAGAATATAATTGACA	0.11	0.36
18	TAAAAAATATATTAAAAT	0.11	0.39	TAGGTAAAGGCTTTGTAA	0.1	0.42
19	TATAGTTTATGATATAGT	0.38	0.59	TAAAGATTAGGGTTGACA	0.39	0.61
20	TTTGTTTTATGGTATATT	0.53	0.68	TCAAGTTAATTCTTGACT	0.11	0.36
21	AAATAAGTGTAGTATAGT	0.84	0.78	ATAAAGAAACTGTTGACA	0.11	0.36
22	GTACTTTTGTATTATACT	0.08	0.37	TAAAAATAAGTATTGACA	0.76	0.73
23	GTATACATAGGTTATACT	0.09	0.46	AAGAAATAAGTCTTGACA	0.1	0.39
24	TTCTTTTATTATATACTA	0.08	0.36	TTAAGAAACCTATTGACA	0.1	0.4
25	TATTTTTTATAGTATACT	0.37	0.59	GTTGACAGCCTGTTGACA	0.1	0.38
26	AGTTTTTTATTATATAGT	0.09	0.35	TTAAACTCCCTATTGACA	0.1	0.41
27	AGGTATCTATTATATAAT	0.09	0.36	AGTATCTACCTATTGACT	0.1	0.4
28	AAGCGGGTATGCTATAAT	0.6	0.72	TGTAATTAATTGTTGACA	0.11	0.38
29	ATAACTATACTGTAATAT	0.31	0.55	TACTCAAAAGTATTGACT	0.26	0.5
30	ATCATATGGTAGTAATAT	0.1	0.36	TGCATTTTCTTATTGACT	0.5	0.59
31	AAGCATCTATAGTAATAT	0.08	0.4	TAAAAATAGGGGTTGCAA	0.86	0.79
32	CAAGATACATGTTATTAT	0.42	0.63	TAAAGAAAAGTGTTGACA	0.11	0.36
33	TATTTTTTATGGTATAAT	0.77	0.77	TAAAATTGACTGTTGACA	0.67	0.67
34	TTTTTTCTATAGTATACT	0.4	0.64	TAAAGAAAAGGGTTGACC	0.1	0.37
35	ACCGAATTATTATATAAT	0.1	0.36	TACATTTATCTATTGACA	0.1	0.37
36	ATCATTATAGTTTAATAT	0.1	0.41	TCATTAAATCTATTGACT	0.54	0.67
37	GAAACAACATGTTAATAT	0.4	0.63	TTAAGATAACTATTGACA	0.1	0.36
38	AACAATAGATGTTAATAT	0.1	0.4	TCAAAATAAGGCTTGACA	0.34	0.5
39	TTGAAACCATGATATTAT	0.1	0.41	TAAAAAAAACTATTGACA	0.5	0.59
40	GCCCTACAATGTTATTAT	0.51	0.67	TAAATAAAGGGCTTGACT	0.59	0.72
41	ACATATAGATGGTAATAT	0.47	0.67	TTAGAAAAGGTATTGACA	0.1	0.35
42	TACTAAGTATGGTAAGAT	0.1	0.4	GGTGTTTTTTTATTGACT	0.56	0.59
43	TAATATTGTATGTGGATT	0.24	0.45	ATGTGCAATCACTTGACT	0.59	0.69
44	ATCAATATATGTTATTAT	0.1	0.42	GATATATAAGTATTGACA	0.73	0.68
45	AAATACTTGTAATATAAT	0.08	0.4	TTTAGAAAGTTGTTGACA	0.1	0.39
46	TATTTACTATGGTATGAT	0.39	0.6	CTTCTTTTTTTGTTGACA	0.11	0.38
47	ATCATAATATGATATAAT	0.42	0.57	TACTCAGATTAATTGACA	0.34	0.54
48	CCTTAGTTATGGTATAAT	0.08	0.4	TAAAATAATATGTTGACA	0.11	0.35
49	AGTTAACTATGCTATAAT	0.6	0.72	TGTATATTATAGTTGACT	0.1	0.35
50	AAAGATATATGTTATGAT	0.29	0.58	GCTATATTATACTTGCGT	0.08	0.39
51	AAGCGTAGGCTTTATTAA	0.79	0.77	GTTATATTAATATTGAAT	0.1	0.37
52	TAATATCTATGATACACT	0.32	0.55	GGTCTTTTTTTATTGACA	0.3	0.52
53	TACTATATATGGTATATT	0.82	0.79	TCAAGTCTTTACTTGACT	0.24	0.44
54	GGTTTTTTATGCTATAGT	0.52	0.68	TTTAACCACCTATTGACA	0.1	0.4
55	AATACATAGTGTATAGTT	0.83	0.78	TGCAAAAAAGTGTTGACA	0.35	0.53
56	ATAACTTTCCTATATACT	0.1	0.45	TTAAAAAACTACTTGACA	0.11	0.35
57	TAAAAATTATGTTATAAT	0.68	0.71	TTTGAAATTAACTTGACA	0.11	0.38
58	ATCAGTATATGCTATAAT	0.39	0.62	TATTAAATTAACTTGACA	0.22	0.49
59	ATCAATATAGTATATAGT	0.08	0.4	TTTAGAAAACTGTTGACT	0.1	0.39
60	TTTCTAGAACTTTTAGAT	0.37	0.53	ACCTATTTCTTTTTGACC	0.4	0.59
