## Supplementary material for "Genomic DNA repeats act as an antitoxin for a widespread Schlafen immune effector": Table S3

### Sheet: Sheet1
Table S3. Accompanies Figure S7 C and D. iPTM and pTM scores of ISP Gp85 and StaN bound to 18-nucleotide stretches of the staI locus
		Gp85		StaN
	Sequence	ipTM	pTM	ipTM	pTM
1	GAAATAGTTTTTCACTGA	0.11	0.35	0.79	0.84
2	TTTCACTGAAAATATTTA	0.44	0.63	0.84	0.88
3	AAATATTTATAGATATAA	0.46	0.6	0.76	0.81
4	TAGATATAATTAAAATTA	0.15	0.47	0.74	0.8
5	TTAAAATTAATTAATATT	0.11	0.37	0.77	0.81
6	ATTAATATTAAGCCAGGA	0.58	0.63	0.66	0.72
7	AAGCCAGGATAATGTAGT	0.1	0.39	0.8	0.84
8	TAATGTAGTCTTAATCGT	0.1	0.36	0.82	0.86
9	CTTAATCGTTCTGAAATA	0.49	0.64	0.83	0.86
10	TCTGAAATACGAAAAATG	0.11	0.38	0.83	0.86
11	CGAAAAATGTTGTGGAAA	0.11	0.41	0.81	0.85
12	TTGTGGAAATCGCGTGAA	0.1	0.36	0.76	0.8
13	TCGCGTGAAATAATCAGA	0.11	0.35	0.68	0.73
14	ATAATCAGAGGAATCGTT	0.1	0.44	0.77	0.81
15	GGAATCGTTTGAAATCAT	0.55	0.59	0.77	0.81
16	TGAAATCATCGTAGTAAT	0.1	0.39	0.85	0.88
17	CGTAGTAATCGCGCGAAA	0.1	0.35	0.8	0.85
18	CGCGCGAAAATCACGTGA	0.68	0.75	0.71	0.77
19	ATCACGTGAAATAATCAG	0.3	0.56	0.76	0.8
20	AATAATCAGAGGAATCGT	0.1	0.49	0.77	0.81
21	AGGAATCGTTTGAAATCA	0.54	0.62	0.76	0.8
22	TTGAAATCATCGTAGTAA	0.77	0.74	0.81	0.8
23	TCGTAGTAATCGCGCGAA	0.1	0.38	0.82	0.86
24	TCGCGCGAAAATCACGTG	0.39	0.61	0.79	0.84
25	AATCACGTGAAATAATCA	0.44	0.61	0.81	0.84
26	AAATAATCAGAGGAATCG	0.1	0.43	0.78	0.82
27	GAGGAATCGTTTGAAATC	0.1	0.36	0.63	0.68
28	TTTGAAATCATCGTAGTA	0.83	0.79	0.84	0.88
29	ATCGTAGTAATCGCGCGA	0.1	0.38	0.77	0.82
30	ATCGCGCGAAAATCACGT	0.11	0.37	0.81	0.85
31	AAATCACGTGAAATAATC	0.33	0.58	0.78	0.81
32	GAAATAATCAGAGGAATC	0.1	0.45	0.75	0.79
33	AGAGGAATCGTTTGAAAT	0.11	0.38	0.81	0.86
34	GTTTGAAATCATCGTAGT	0.1	0.35	0.82	0.86
35	CATCGTAGTAATCGCGCG	0.1	0.38	0.73	0.78
36	AATCGCGCGAAAATCACG	0.11	0.38	0.79	0.83
37	AAAATCACGTGAAATAAT	0.34	0.59	0.74	0.79
38	TGAAATAATCAGAGGAAT	0.34	0.57	0.76	0.8
39	CAGAGGAATCGTTTGAAA	0.1	0.37	0.8	0.84
40	CGTTTGAAATCATCGTAG	0.1	0.39	0.75	0.8
41	TCATCGTAGTAATCGCGC	0.1	0.37	0.75	0.79
42	TAATCGCGCGAAAATCAC	0.11	0.35	0.71	0.76
43	GAAAATCACGTGAAATAA	0.45	0.64	0.73	0.78
44	GTGAAATAATCAGAGGAA	0.1	0.44	0.67	0.73
45	TCAGAGGAATCGTTTGAA	0.1	0.39	0.74	0.79
46	TCGTTTGAAATCATCGTA	0.11	0.35	0.72	0.77
47	ATCATCGTAGTAATCGCG	0.1	0.36	0.83	0.87
48	GTAATCGCGCGAAAATCG	0.1	0.39	0.78	0.83
49	CGAAAATCGCGTGAAATA	0.1	0.36	0.76	0.81
50	CGTGAAATAATCAGAGGA	0.11	0.39	0.74	0.78
51	ATCAGAGGAATCGTTTGA	0.1	0.35	0.8	0.84
52	ATCGTTTGAAATCATCGT	0.3	0.58	0.74	0.79
53	AATCATCGTAGTAATCGC	0.09	0.35	0.79	0.82
54	AGTAATCGCGCGAAAATC	0.1	0.37	0.8	0.84
55	GCGAAAATCGCGTGAAAT	0.1	0.36	0.82	0.85
56	GCGTGAAATAATCAGAGG	0.1	0.36	0.81	0.85
57	AATCAGAGGAATCGTTTG	0.1	0.38	0.73	0.78
58	AATCGTTTGAAATCATCG	0.53	0.62	0.78	0.82
59	AAATCATCGTAGTAATCG	0.1	0.37	0.84	0.87
60	TAGTAATCGCGCGAAAAT	0.1	0.35	0.81	0.85
61	CGCGAAAATCGCGTGAAA	0.28	0.59	0.74	0.79
62	CGCGTGAAATACTATGGT	0.1	0.36	0.77	0.81
63	TACTATGGTAGACGGTTT	0.1	0.39	0.68	0.73
64	AGACGGTTTGAGTAAATT	0.1	0.4	0.74	0.78
65	GAGTAAATTAATGGAGTA	0.1	0.36	0.75	0.78
66	AATGGAGTATTTTAATAT	0.11	0.35	0.81	0.85
67	TTTTAATATTTATGGTTT	0.11	0.35	0.75	0.79
