## Supplementary material for "Genomic DNA repeats act as an antitoxin for a widespread Schlafen immune effector": Table S6

### Sheet: Sheet1
Table S6. Accompanies STAR Methods. DNA oligonucleotides for PCR and Sanger sequencing
Primer	Sequence (5'-3')	Target	Purpose
TB027	TTTAAAAGCTTATATACTTCTCGTTAATACTGTAGCCATATTTAATTAAAGAAGG	S. epidermidis 6593473 genome	Gibson assembly: pC194-0210-0235
TB030	AACCTACAGTAGAAGCTTACAAAGTAGACACGTCTTCTG
TB029	GTAAGCTTCTACTGTAGGTTTTTAGGCATAAAACTATATGATTTACCC	pC194
TB028	GAAGTATATAAGCTTTTAAAAAGCAAATATGAGCCAAATAAATATATTC
TB067	CTGTAGGTTTTTAGGCATAAAACTATATGATTTACCC	pC194-0210-0235	Inverse PCR: pC194-0210-0225
TB088	TGTACATATGGTTTACCTTCGACATATTCAGTG
TB065	CGTAAATCGTTAGCGTGGGAATATATTAGTAC	pC194-0210-0235	Inverse PCR: pC194-0230-0235
TB066	CGAGAAGTATATAAGCTTTTAAAAAGCAAATATGAGC
TB067	CTGTAGGTTTTTAGGCATAAAACTATATGATTTACCC	pC194-0210-0235	Inverse PCR: pC194-0210-0220
TB097	ACTAATGAAGAAGGACTATAAGTAGTTAGATATAGCTTTTAGATATAGC
TB090	GCTTTTAAAAAGCAAATATGAGCCAAATAAATATATTCTAATTC	pC194-0210-0235	Inverse PCR: pC195-0225-0235
TB098	GCTGATATATTGCGAACTAAAAAAGTAATTAAAAGTTTAG
TB095	ATTATATCTATAAATATTTTCAGTGAAAAACTATTTCTTTAAGGCATC	pC194-0210-0235	Inverse PCR: pC194-0210-0215
TB067	CTGTAGGTTTTTAGGCATAAAACTATATGATTTACCC
TB054	GCATTAGATGCCTTAAAGAAATAGTTTTTCACTG	pC194-0210-0235	Inverse PCR: pC194-tsr1-0235
TB090	GCTTTTAAAAAGCAAATATGAGCCAAATAAATATATTCTAATTC
TB096	GGTTATCACAACATTATTAATGTAAACGAAGGTTACAAAG	pC194-tsr1-0235	Inverse PCR: pC194-tsr1-0220 (or pC-staIN)
TB067	CTGTAGGTTTTTAGGCATAAAACTATATGATTTACCC
TB081	ATGACGACGATAAACGATTATCAAAAGTATAATGTTAAAATG	pC194	Amplifying and Sequencing inserts in pC194-based constructs
TB082	CGTGGTCTAATTTTTATTTTTAATAACCTTGATAGCAAAAAATG
KAS5	CTGGCCGTCGTTTTACGAATTCGTGACTAT	pKOR1	Gibson assembly: pKOR1-staIN
KAS6	GATATCCCCGTATAGTGAGTCGTATTACATG
KAS221	ATGTAATACGACTCACTATACGGGGATATCGGTAGCGCGCATGAGAAAC	S. aureus RN4220 (upstream fragment)
KAS222	TAAGGCATCTAATGCTTTAACACCCTCCAAATTATTATCTCC
KAS223	TTGGAGGGTGTTAAAGCATTAGATGCCTTAAAGAAATAG	S. epidermidis 6593473 genome
KAS224	GTGGATTTAATGTCCGGTTATCACAACATTATTAATGTAAAC
KAS225	AATGTTGTGATAACCGGACATTAAATCCACGTTC	S. aureus RN4220 (downstream fragment)
KAS226	ATAGTCACGAATTCGTAAAACGACGGCCAGTGATATATAAGATTCTGAAGGTC
KAS229	GTTAACAGCGAATGGCGGTTTAC	S. aureus RN4220	Amplifying and Sequencing S. aureus RN4220 genome following pKOR1-mediated allelic exchange
KAS230	CAGGATCAGTCGCATCAAATG
TB132	CCTACAACGTCTGAAGAAACGATTTCG	S. aureus RN4220	qPCR (gap gene)
TB133	CGTGTTCCTGTAGCTACAGGTTC
TB134	GCTACAATGAGAGAGCACTGGG	Phage ISP genome	qPCR (pol gene)
TB135	CTTGGGGAAAACATCCATTTACCATC
TB146	TTATTTATTCCTAAAGAAAGACTCTAAACTTTTAATTACTTTTTTAGTTCGCAATATATCAGC	S. epidermidis 6593473 genome	Gibson assembly: pTET-staN
TB147	CATATCAAATGACCTAGGAGATCTATTTATGGTTTGGAGGAATTGCGTTGCATAG
TB125	GATCTCCTAGGTCATTTGATATGCCTCCG	pTarget
TB145	CTTTCTTTAGGAATAAATAATGTTCATATTTATCAGAGCTCGTGCTATAATTATAC
TB169	ATCAAATGACCTAGGAGATCTAAAATTAATTAATATTAAGCCAGGATAATGTAGTCTTAATCGTTCTG	S. epidermidis 6593473 genome	Gibson assembly: pTET-staI-DR8-staN
TB195	TTAAAATACTCCATTAATTTACTCAAACCGTCTACC
TB167	AAATTAATGGAGTATTTTAATATTTATGGTTTGGAGGAATTGCGTTGC	pTarget
TB170	GATCTCCTAGGTCATTTGATATGCCTCC
TB169	ATCAAATGACCTAGGAGATCTAAAATTAATTAATATTAAGCCAGGATAATGTAGTCTTAATCGTTCTG	S. epidermidis 6593473 genome	Gibson assembly: pTET-staI-DR0-staN
TB195	TTAAAATACTCCATTAATTTACTCAAACCGTCTACC
TB167	AAATTAATGGAGTATTTTAATATTTATGGTTTGGAGGAATTGCGTTGC	pTarget
TB170	GATCTCCTAGGTCATTTGATATGCCTCC
TB344	TATATCGTCTTGAGAATTTACAATCATGAATTTATACTCTTCTTCAGTCGC	1X staI DR, 2X staI DR, 3X staI DR synthetic constructs	Gibson assembly: pTET-staI-DR1-staN, pTET-staI-DR2-staN, pTET-staI-DR3-staN
TB345	AAAAATCTTGCCAGCTTTCCCC
TB343	TAAATTCTCAAGACGATATAGATACAGAATTATTAGATAACTATG	pTarget
TB346	GGAAAGCTGGCAAGATTTTTTACGTAATAACGCTAAAAGTTTTAGATGTGC
TB320	GCCTATCTAACATCTCAATGGCTAAGGC	pTarget	Amplifying and Sequencing inserts in pTarget-based constructs
TB321	GCATAATTTATGGTCTATTTCAATGGCAGTTACG
TB193	GCCAGGATAATGTAGTCTTAATCGTTCTG	8X staI DR synthetic construct	Gibson assembly: pC194-staI-DR8
TB195	TTAAAATACTCCATTAATTTACTCAAACCGTCTACC
TB194	TAAGACTACATTATCCTGGCTTAATATTAATTAATTTTAATTATATCTATAAATATTTTCAGTG	pC194
TB197	AAATTAATGGAGTATTTTAACTGTAGGTTTTTAGGCATAAAACTATATGATTTACCC
TB203	TAAAATTAATTAATATTAAGCCAGGATAATGTAGTCTTAATCG	pC194-staI-DR8	Inverse PCR: pC194-staI-DR8Δprom
TB204	AAACTATTTCTTTAAGGCATCTAATGCGC
TB254	ACAACCCCGCTTTTAAAAAGCAAATATGAGCCAAATAAATATATTCTAATTC	pC194-staI-DR8Δprom	Inverse PCR: pC194-staI-DR8Δprom::term
TB255	AATCATAGCCCCTTTTTTAAAATTAATTAATATTAAGCCAGGATAATGTAGTCTTAATCG
TB327	TCTATATTATTAAAATACTCCATTAATTTACTCAAACCGTCTACC	pC194-staI-DR8Δprom::term	Inverse PCR: pC194-staI-DR8Δprom::term::asprom
TB328	TATTTATAAAAGTCACTTCTGTAGGTTTTTAGGCATAAAACTATATG
A175	GTTAAAGTATCGAAAAGGAGGATTAATATGTCTAAAGGTGAAGAATTATTCACTGGAG	pCN57	Gibson assembly: pC194-Pcrispr-gfp
A176	TCACTTTGCTTGATATATGAGAATTATTTAACCTTATAAATGAGAAAAAAGCAACGCAC
A177	TAATTCTCATATATCAAGCAAAGTGACATTGATTGAGGAATTCTTGAAGACGAAAGGG	pcrispr-cas
A178	ATTAATCCTCCTTTTCGATACTTTAACAAATGCCATCACAACTATATTTCAAGCATC
A176	TCACTTTGCTTGATATATGAGAATTATTTAACCTTATAAATGAGAAAAAAGCAACGCAC	pC194-Pcrispr-gfp	Amplifying and Sequencing insert in pC194-Pcrispr-gfp construct
L19	TTTAAAGTATATATCAGATTGTTTCG
KAS354	TATAAACATTATACTTTCGTTATACAAATTTTAAC	S. epidermidis 6593473 genome	Gibson assembly: pC194-PstaI-gfp
KAS355	AATATTAATTAATTTTAATTATATCTATAAATATTTTCAGTG
KAS356	GATATAATTAAAATTAATTAATATTAAAAGGAGGATTAATATGTCTAAAG	pC194-gfp
KAS357	GTATAACGAAAGTATAATGTTTATAATCTATTTTAATAATTGATTTTGTTTGATAATG
KAS358	AAAAACAAGAGATAGGTGCG	S. epidermidis 6593473 genome	Gibson assembly: pC194-PstaI-DR8-gfp
KAS359	CGCAATTCCTCCAAACCATAAATATTAAAATAC
KAS360	TTTTAATATTTATGGTTTGGAGGAATTGCGATGTCTAAAGGTGAAGAATTATTC	pC194-gfp
KAS361	CCAAACACTTCGCACCTATCTCTTGTTTTTTTATTTGTATAGTTCATCCATGC
KAS471	TAAAATTAATTAATATTAAAAGGAGGATTAATATGTCTAA	pC194-PstaI-gfp	Inverse PCR: pC194-staIΔprom-gfp
KAS472	AAACTATTTCTTTAAGGCATCTAATGCG
KAS473	CCCCTTTTTTAAAATTAATTAATATTAAAAGGAGGATTAATATGTCTAA	pC194-staIΔprom-gfp	Inverse PCR: pC194-staIΔprom::term-gfp
KAS474	CTATGATTACAACCCCAAACTATTTCTTTAAGGCATCTAATG
TB244	CATATGCAAAATCACGAAAAGGATTATCTAATG	pC194-staIN	Inverse PCR: pC194-staIN-E4A, E5A, K11A
TB251	CTATATATTTACTTGCTCTATGCAACGCAATTCC
TB376	CCACCTTCAGTTGCTGCAAAAG	pC194-staIN	Inverse PCR: pC194-staIN-N30A
TB377	TACTATATATTTAGGAATTGAAGAAAAAAAGATCGAGG
TB390	TTATTAGATAACTATGACATGTCTGATTTAAATCACGAATC	pC194-staIN	Inverse PCR: pC194-staIN-Δ1-150
TB391	CAACGCAATTCCTCCAAACCATAAATATTAAAATAC
TB211	AAATTATTAGATAACTATGACATGTCTGATTTAAATCACGAATC	pC194-staIN	Inverse PCR: pC194-staIN-E150K
TB212	TGTATCTATATCGTCTTGAGAATTTACAATCATGAATTTATAC
TB209	CAGATAACTATGACATGTCTGATTTAAATCACGAATC	pC194-staIN	Inverse PCR: pC194-staIN-L152S
TB210	ATAATTCTGTATCTATATCGTCTTGAGAATTTACAATCATG
TB362	TGCATTATAAAACTCTATAAAATCTTCACAATTAACTATTTTAATAC	pC194-staIN	Inverse PCR: pC194-staIN-P332A, G333A
TB363	GCAAATATGAGAATAAATAAAGAAGATTTTATTCATGG
TB384	CTGTCCTTTGAATGCCCTACATGAATAAAATC	pC194-staIN	Inverse PCR: pC194-staIN-G345V
TB385	AAATAGTATATTATCGACGCTTTTCAGAAGAGTAGG
TB247	TCATCTGCTAGTGCTGCTAAAATATTTCTAAAC	pC194-staIN	Inverse PCR: pC194-staIN-R351A, N352A
TB248	TAACTTGATAGCAGCAGAAGGTGAAGG
TB378	TCAAGTTATCATCTGCTAGTGCTGCTAAAATATTTC	pC194-staIN	Inverse PCR: pC194-staIN-K450-451A, K453A
TB379	TAAAAAAAGAAGGTGAAGGTCCGGCTAC
TB248	TAACTTGATAGCAGCAGAAGGTGAAGG	pC194-staIN	Inverse PCR: pC194-staIN-K459-460A
TB364	TCATCTTTTAGTTTTTTTAAAATATTTCTAAACTGATATTCTGTC
TB247	TCATCTGCTAGTGCTGCTAAAATATTTCTAAAC	pC194-staIN	Inverse PCR: pC194-staIN-K450-451A, K453A, K459-460A
TB248	TAACTTGATAGCAGCAGAAGGTGAAGG
TB249	CTCAGGATATTTTTCAAACTCCTTCATTAAATCTTG	pC194-staIN	Inverse PCR: pC194-staIN-Δ415-460 (ΔWH)
TB250	GAAGGTGAAGGTCCGGCTACTAAATATG
TB150	TTGCATAGAGAAAGTAAATATATAGAGTATAAGAAATCACGAAAAGG	S. epidermidis 6593473 genome	Gibson assembly: pET28b-10His-Smt3-staN
TB152	TTATTTATTCCTAAAGAAAGACTCTAAACTTTTAATTACTTTTTTAGTTCGC
TB151	TATTTACTTTCTCTATGCAAGGATCCACCAATCTGTTCTCTGTGAGCCTC	pET28b-10His-Smt3
TB153	TTTCTTTAGGAATAAATAACTCGAGCACCACCACCACCACCACTG
TB243	CTATATATTTACTTGCTCTATGCAAGGATCCACC	pET28b-10His-Smt3-staN	Inverse PCR: pET28b-10His-Smt3-staN-E4A, E5A, K11A
TB244	CATATGCAAAATCACGAAAAGGATTATCTAATG
TB249	CTCAGGATATTTTTCAAACTCCTTCATTAAATCTTG	pET28b-10His-Smt3-staN	Inverse PCR: pET28b-10His-Smt3-staN-Δ415-460 (ΔWH)
TB250	GAAGGTGAAGGTCCGGCTACTAAATATG
T7P	TAATACGACTCACTATAGGG	pET28b-10His-Smt3	Amplifying and Sequencing inserts in pET28b-10His-Smt3-based constructs
T7T	TATGCTAGTTATTGCTCAG
TB193	GCCAGGATAATGTAGTCTTAATCGTTCTG	8X staI DR synthetic construct	PCR: staI-DR8 (500 nt dsDNA)
TB195	TTAAAATACTCCATTAATTTACTCAAACCGTCTACC
F025	TACCGCTATCTTTACAGGTACATC	pC194	PCR: pC194 DNA (500 nt dsDNA)
F361	CTGATATATACTTTAAAGGATCCGTTTTATGACTGTTATGTG
TB183	ATCAAATGACCTAGGAGATCATGTTTATTTCATTAAATCAAGAAGAGAAAGAATTATTAAC	Phage ISP genome	Gibson assembly: pTET-gp85 (no RBS)
TB185	AGCTCTGATAAATATGAACATTACTCAACGACAATATTATCCTCTTCTAATGC
TB125	GATCTCCTAGGTCATTTGATATGCCTCCG	pTarget
TB184	TGAGTAATGTTCATATTTATCAGAGCTCGTGCTATAATTATAC
TB341	GCTAACAATTATGTTTATTTCATTAAATCAAGAAGAGAAAG	pTET-gp85 (no RBS)	Inverse PCR: pTET-gp85
TB342	TCCTTTACTTGATCTCCTAGGTCATTTGATATG
TB368	CTACACATGGTATAAATCTAAGATGTAATATAAACCATTC	pTET-gp85	Inverse PCR: pTET-gp85-E129*
TB127	TGTTCATATTTATCAGAGCTCGTGCTATAATTATACTAATTTTATAAGG
TB380	GTGTAAATTAATCCCATACTTACCTTATCTTCTTTTG	pTET-gp85	Inverse PCR: pTET-gp85-A54D
TB381	AGTTCTAAACTACTATAAAGTAGGTAAGCGTAATAAG
KAS362	ATTATCAAACAAAATCAATTATTAAAATAGCTCTTATAACATTTGATGTTTATCTAG	Phage ISP genome	Gibson assembly: pC194-Pgp85-gfp
KAS363	TCCAGTGAATAATTCTTCACCTTTAGACATAATTGTTAGCTCCTTTACTTTTAG
KAS364	ATGTCTAAAGGTGAAGAATTATTC	pC194-gfp
KAS365	CTATTTTAATAATTGATTTTGTTTGATAATG
KAS401	GGCATATCAAATGACCTAGGAGATCAAACTGAAAGGAAAATAAATATGG	Sco-staIN synthetic construct	Gibson assembly: pTET-Sco-staN
TB257	AGCTCTGATAAATATGAACATTAACGATTTTCATTTATGATGGATTCCTGCATATTC
TB125	GATCTCCTAGGTCATTTGATATGCCTCCG	pTarget
TB127	TGTTCATATTTATCAGAGCTCGTGCTATAATTATACTAATTTTATAAGG
KAS402	GGCATATCAAATGACCTAGGAGATCGCGAATTAATTGGAGAAAAAATG	Spy-staIN synthetic construct	Gibson assembly: pTET-Spy-staN
TB257	AGCTCTGATAAATATGAACATTAACGATTTTCATTTATGATGGATTCCTGCATATTC
TB125	GATCTCCTAGGTCATTTGATATGCCTCCG	pTarget
TB127	TGTTCATATTTATCAGAGCTCGTGCTATAATTATACTAATTTTATAAGG
KAS403	GGCATATCAAATGACCTAGGAGATCGTAAAAGTGGGTGATGTG	Slu-staIN synthetic construct	Gibson assembly: pTET-Slu-staN
TB257	AGCTCTGATAAATATGAACATTAACGATTTTCATTTATGATGGATTCCTGCATATTC
TB125	GATCTCCTAGGTCATTTGATATGCCTCCG	pTarget
TB127	TGTTCATATTTATCAGAGCTCGTGCTATAATTATACTAATTTTATAAGG
KAS404	GGCATATCAAATGACCTAGGAGATCAAGTTTCATATGGAGGAAC	Eco-staIN synthetic construct	Gibson assembly: pTET-Eco-staN
TB257	AGCTCTGATAAATATGAACATTAACGATTTTCATTTATGATGGATTCCTGCATATTC
TB125	GATCTCCTAGGTCATTTGATATGCCTCCG	pTarget
TB127	TGTTCATATTTATCAGAGCTCGTGCTATAATTATACTAATTTTATAAGG
KAS405	GGCATATCAAATGACCTAGGAGATCCGATTTGTGGTGGAGTGAC	Pae-staIN synthetic construct	Gibson assembly: pTET-Pae-staN
TB257	AGCTCTGATAAATATGAACATTAACGATTTTCATTTATGATGGATTCCTGCATATTC
TB125	GATCTCCTAGGTCATTTGATATGCCTCCG	pTarget
TB127	TGTTCATATTTATCAGAGCTCGTGCTATAATTATACTAATTTTATAAGG
KAS406	GGCATATCAAATGACCTAGGAGATCATCTTACACGAAGGTGATTGATG	Met-staIN synthetic construct	Gibson assembly: pTET-Met-staN
TB257	AGCTCTGATAAATATGAACATTAACGATTTTCATTTATGATGGATTCCTGCATATTC
TB125	GATCTCCTAGGTCATTTGATATGCCTCCG	pTarget
TB127	TGTTCATATTTATCAGAGCTCGTGCTATAATTATACTAATTTTATAAGG
KAS407	GGCATATCAAATGACCTAGGAGATCAGTAAAGGATGGTTTTTATTATGAATAAGAC	Cfe-staIN synthetic construct	Gibson assembly: pTET-Cfe-staN
TB257	AGCTCTGATAAATATGAACATTAACGATTTTCATTTATGATGGATTCCTGCATATTC
TB125	GATCTCCTAGGTCATTTGATATGCCTCCG	pTarget
TB127	TGTTCATATTTATCAGAGCTCGTGCTATAATTATACTAATTTTATAAGG
KAS408	GGCATATCAAATGACCTAGGAGATCTTTAAAATTGAGGAAAAATAATGAAAAATG	Lac-staIN synthetic construct	Gibson assembly: pTET-Lac-staN
TB257	AGCTCTGATAAATATGAACATTAACGATTTTCATTTATGATGGATTCCTGCATATTC
TB125	GATCTCCTAGGTCATTTGATATGCCTCCG	pTarget
TB127	TGTTCATATTTATCAGAGCTCGTGCTATAATTATACTAATTTTATAAGG
KAS409	GGCATATCAAATGACCTAGGAGATCGGAATAAGAAGGAGATATTCG	Mfo-staIN synthetic construct	Gibson assembly: pTET-Mfo-staN
TB257	AGCTCTGATAAATATGAACATTAACGATTTTCATTTATGATGGATTCCTGCATATTC
TB125	GATCTCCTAGGTCATTTGATATGCCTCCG	pTarget
TB127	TGTTCATATTTATCAGAGCTCGTGCTATAATTATACTAATTTTATAAGG
KAS475	TCCATACCCGTTTTTTTGGGCTAGCTATGGTTTGGAGGAATTG	S. epidermidis 6593473 genome	Gibson assembly: pBAD-staN
KAS476	TCTTCTCTCATCCGCCAAAACAGCCTTATTTATTCCTAAAGAAAGACTCTAAAC
KAS417	GGCTGTTTTGGCGGATGAG	pBAD
KAS418	GCTAGCCCAAAAAAACGGG
KAS419	TCCATACCCGTTTTTTTGGGCTAGCAAACTGAAAGGAAAATAAATATGG	Sco-staIN synthetic construct	Gibson assembly: pBAD-Sco-staN
KAS420	TCTTCTCTCATCCGCCAAAACAGCCTTAACGATTTTCATTTATGATGG
KAS417	GGCTGTTTTGGCGGATGAG	pBAD
KAS418	GCTAGCCCAAAAAAACGGG
KAS421	TCCATACCCGTTTTTTTGGGCTAGCGCGAATTAATTGGAGAAAAAATG	Spy-staIN synthetic construct	Gibson assembly: pBAD-Spy-staN
KAS422	TCTTCTCTCATCCGCCAAAACAGCCTTATTTGCGTTTCATTTCTTC
KAS417	GGCTGTTTTGGCGGATGAG	pBAD
KAS418	GCTAGCCCAAAAAAACGGG
KAS423	TCCATACCCGTTTTTTTGGGCTAGCGTAAAAGTGGGTGATGTG	Slu-staIN synthetic construct	Gibson assembly: pBAD-Slu-staN
KAS424	TCTTCTCTCATCCGCCAAAACAGCCTTAGTTTTTAGTCTTATATGCTTG
KAS417	GGCTGTTTTGGCGGATGAG	pBAD
KAS418	GCTAGCCCAAAAAAACGGG
KAS425	TCCATACCCGTTTTTTTGGGCTAGCAAGTTTCATATGGAGGAAC	Eco-staIN synthetic construct	Gibson assembly: pBAD-Eco-staN
KAS426	TCTTCTCTCATCCGCCAAAACAGCCTTAGTTGTTAACTTGTACTTGTTC
KAS417	GGCTGTTTTGGCGGATGAG	pBAD
KAS418	GCTAGCCCAAAAAAACGGG
KAS427	TCCATACCCGTTTTTTTGGGCTAGCCGATTTGTGGTGGAGTGAC	Pae-staIN synthetic construct	Gibson assembly: pBAD-Pae-staN
KAS428	TCTTCTCTCATCCGCCAAAACAGCCTTATTTAATGGCCTGCTGATC
KAS417	GGCTGTTTTGGCGGATGAG	pBAD
KAS418	GCTAGCCCAAAAAAACGGG
KAS429	TCCATACCCGTTTTTTTGGGCTAGCATCTTACACGAAGGTGATTGATG	Met-staIN synthetic construct	Gibson assembly: pBAD-Met-staN
KAS430	TCTTCTCTCATCCGCCAAAACAGCCTCATTCCTCCTCCTCCCG
KAS417	GGCTGTTTTGGCGGATGAG	pBAD
KAS418	GCTAGCCCAAAAAAACGGG
KAS431	TCCATACCCGTTTTTTTGGGCTAGCAGTAAAGGATGGTTTTTATTATGAATAAGAC	Cfe-staIN synthetic construct	Gibson assembly: pBAD-Cfe-staN
KAS432	TCTTCTCTCATCCGCCAAAACAGCCCTAATGGGCTCCGCCCAAAC
KAS417	GGCTGTTTTGGCGGATGAG	pBAD
KAS418	GCTAGCCCAAAAAAACGGG
KAS433	TCCATACCCGTTTTTTTGGGCTAGCTTTAAAATTGAGGAAAAATAATGAAAAATG	Lac-staIN synthetic construct	Gibson assembly: pBAD-Lac-staN
KAS434	TCTTCTCTCATCCGCCAAAACAGCCCTAGGCTTTCTGGTACTG
KAS417	GGCTGTTTTGGCGGATGAG	pBAD
KAS418	GCTAGCCCAAAAAAACGGG
KAS435	TCCATACCCGTTTTTTTGGGCTAGCGGAATAAGAAGGAGATATTCG	Mfo-staIN synthetic construct	Gibson assembly: pBAD-Mfo-staN
KAS436	TCTTCTCTCATCCGCCAAAACAGCCTTACTTTTCGTTCAGAACAG
KAS417	GGCTGTTTTGGCGGATGAG	pBAD
KAS418	GCTAGCCCAAAAAAACGGG
TB332	ATATTTGCTTTTTAAAAGCCTGGCGAAAGGGGGATGTG	Sco-staIN synthetic construct	Gibson assembly: pC194-Sco-staIN
TB333	TTATGCCTAAAAACCTACAGAACAGCTATGACCATGTTAATGCAGC
TB067	CTGTAGGTTTTTAGGCATAAAACTATATGATTTACCC	pC194
TB090	GCTTTTAAAAAGCAAATATGAGCCAAATAAATATATTCTAATTC
TB299	TTATGCCTAAAAACCTACAGAAACCTTTCCATCAGCATCAGCAG	Spy-staIN synthetic construct	Gibson assembly: pC194-Spy-staIN
TB300	CATATTTGCTTTTTAAAAGCATTTTTTAAGACAAGGGTTATTATACCAATTCTTGCG
TB067	CTGTAGGTTTTTAGGCATAAAACTATATGATTTACCC	pC194
TB090	GCTTTTAAAAAGCAAATATGAGCCAAATAAATATATTCTAATTC
TB334	CATATTTGCTTTTTAAAAGCGGCGATTAAGTTGGGTAACGCC	Slu-staIN synthetic construct	Gibson assembly: pC194-Slu-staIN
TB335	TTATGCCTAAAAACCTACAGCACGACAGGTTTCCCGACTG
TB067	CTGTAGGTTTTTAGGCATAAAACTATATGATTTACCC	pC194
TB090	GCTTTTAAAAAGCAAATATGAGCCAAATAAATATATTCTAATTC
KAS570	CTGGGCCTCATGGGCCTTC	Spy-staIN synthetic construct	Inverse PCR: pMK-EV
KAS571	ATGCGGCCTTGACGGCCT
KAS572	CGAATTGAAGGAAGGCCGTCAAGGCCGCATGCATTAGATGCCTTAAAGAAATAG	S. epidermidis 6593473 genome	Gibson assembly: pMK-staIN
KAS573	GGCAGTGAAAGGAAGGCCCATGAGGCCCAGGGTTATCACAACATTATTAATGTAAAC
KAS570	CTGGGCCTCATGGGCCTTC	Spy-staIN synthetic construct
KAS571	ATGCGGCCTTGACGGCCT
KAS568	AAGTATATATGAGTAAACTTGGTCTGACAGTTATTAGAAAAATTCATCCAGC	Spy-staIN synthetic construct (Kan resistance)	Gibson assembly: pMK-Sco-staIN
KAS569	ATGCTTCAATAATATTGAAAAAGGAAGAGTATGATTGAACAGGATGGC
KAS566	ACTCTTCCTTTTTCAATATTATTG	Sco-staIN synthetic construct
KAS567	CTGTCAGACCAAGTTTAC
KAS568	AAGTATATATGAGTAAACTTGGTCTGACAGTTATTAGAAAAATTCATCCAGC	Spy-staIN synthetic construct (Kan resistance)	Gibson assembly: pMK-Pae-staIN
KAS569	ATGCTTCAATAATATTGAAAAAGGAAGAGTATGATTGAACAGGATGGC
KAS566	ACTCTTCCTTTTTCAATATTATTG	Pae-staIN synthetic construct
KAS567	CTGTCAGACCAAGTTTAC
