## Supplementary material for "Genomic DNA repeats act as an antitoxin for a widespread Schlafen immune effector": Table S7

### Sheet: Sheet1
Table S7. Accompanies STAR Methods. Synthetic constructs
Name	Sequence (5'-3')	Origin
1X staI DR	AGAGCATAATTAAAATAAGCTCTCTATCATTGATAGAGTGATATCCGGAGGCATATCAAATGACCTAGGAGATCTAAAATTAATTAATATTAAGCCAGGATAATGTAGTCTTAATCGTTCTGAAATACGAAAAATGTTGTGGAAATCGCGTGAAATAATCAGAGGAATCGTTTGAAATCATCGTAGTAATCGCGCGAAAATCGCGTGAAATACTATGGTAGACGGTTTGAGTAAATTAATGGAGTATTTTAATATTTATGGTTTGGAGGAATTGCGTTGCATAGAGAAAGTAAATAT	S. epidermidis 6593473 genome
2X staI DR	AGAGCATAATTAAAATAAGCTCTCTATCATTGATAGAGTGATATCCGGAGGCATATCAAATGACCTAGGAGATCTAAAATTAATTAATATTAAGCCAGGATAATGTAGTCTTAATCGTTCTGAAATACGAAAAATGTTGTGGAAATCGCGTGAAATAATCAGAGGAATCGTTTGAAATCATCGTAGTAATCGCGCGAAAATCACGTGAAATAATCAGAGGAATCGTTTGAAATCATCGTAGTAATCGCGCGAAAATCGCGTGAAATACTATGGTAGACGGTTTGAGTAAATTAATGGAGTATTTTAATATTTATGGTTTGGAGGAATTGCGTTGCATAGAGAAAGTAAATAT	S. epidermidis 6593473 genome
3X staI DR	AGAGCATAATTAAAATAAGCTCTCTATCATTGATAGAGTGATATCCGGAGGCATATCAAATGACCTAGGAGATCTAAAATTAATTAATATTAAGCCAGGATAATGTAGTCTTAATCGTTCTGAAATACGAAAAATGTTGTGGAAATCGCGTGAAATAATCAGAGGAATCGTTTGAAATCATCGTAGTAATCGCGCGAAAATCACGTGAAATAATCAGAGGAATCGTTTGAAATCATCGTAGTAATCGCGCGAAAATCACGTGAAATAATCAGAGGAATCGTTTGAAATCATCGTAGTAATCGCGCGAAAATCGCGTGAAATACTATGGTAGACGGTTTGAGTAAATTAATGGAGTATTTTAATATTTATGGTTTGGAGGAATTGCGTTGCATAGAGAAA…	S. epidermidis 6593473 genome
8X staI DR	AAGCCAGGATAATGTAGTCTTAATCGTTCTGAAATACGAAAAATGTTGTGGAAATCGCGTGAAATAATCAGAGGAATCGTTTGAAATCATCGTAGTAATCGCGCGAAAATCACGTGAAATAATCAGAGGAATCGTTTGAAATCATCGTAGTAATCGCGCGAAAATCACGTGAAATAATCAGAGGAATCGTTTGAAATCATCGTAGTAATCGCGCGAAAATCACGTGAAATAATCAGAGGAATCGTTTGAAATCATCGTAGTAATCGCGCGAAAATCACGTGAAATAATCAGAGGAATCGTTTGAAATCATCGTAGTAATCGCGCGAAAATCACGTGAAATAATCAGAGGAATCGTTTGAAATCATCGTAGTAATCGCGCGAAAATCGCGTGAAATAATC…	S. epidermidis 6593473 genome
Sco-staIN	AAAGGAGGGGTATATGAATATGACGACAACAACCAAGATACATGGAGTGTATTCTTTGATGATAGGAAATATAGAAAATTATTAGGAGATTTAGATAATCTCCTTAACGAAACGTAAAGACACTACACACTTTATTTAAGCAATTTTGTAATATAACTTTATTAGGATTTATAAAGATACCCCATCTATCAGTTCATGTGTTAGTGAGTAGTTTTTTGAGAATAATAAATATGTGATTATAAATAATAAAGCTTATGATAAAATTAAAAGCAAAAATAGCAATGAGTTTTTGAAGCGAAATTTTAAAACCTCTAGAAAACCTCTAGAGAAAATCTAGGAAAATCTAGGAAAATCTAGGAAAAATCTAGAAAACCTCTAGAAAACCTCTAGAAAACCTCT…	Staphylococcus condimenti strain StO 2014-01 genome (NZ_CP018776.1)
Spy-staIN	ATTTTTTAAGACAAGGGTTATTATACCAATTCTTGCGCTAAAAAGATAGGGAGTTCATGTCTTGTGGTTGGGAAATGGCGCGACTATCCTTGGTAGGGGCAGACAGGCTGACCAAAGTTCCTATCTTGCCTGTTGGTGGATTTTGAACTTAAAGCCTCTCTGATTGCAGTCGGTAGGCTTTTTTGATGCTTTTTCGTACTTTTTTTATTTATTACGCTAAAAAATGTTATACTTGATGAAGAAAAAGGAGAGTTTAGAACGTTAAGATATCTCACAGCAGATTGATAGAGGATATGGAAGAAGGTTAGCTTTCCCAAGAGATGCCGTTTGGGAATGGTATAACAATAACTGGCAGAAGTTATAAGTAAAACAAGAATAAATTAACTCAGATGATTTTTA…	Streptococcus pyogenes strain KUN-0012590 genome (NZ_AP023389.1)
Slu-staIN	TTAATCGTTGGTTTGGTCACTTACAATTATAGAGATATTTGTGCTTTTTTAATATCAAAAATTAAAATAACGGTCAGTGAATCTCTCACCAACCGTTAAAAATATACAACCTTTGTTTAAAATTCAATGATATGAGGTTGTATGAAACGACATGAAATGACCTGGTTTTTCTCTGAGATTCATACATAATTAACCATGTTATATTATTTTAAGGTGTGAAGAATATCAAAATAGAATAATAATTAATGATTTTGACGGTTCATGCAACATGAACTTTTAGTTTATAATTAAATTATTAAGAGTAAAAGTGGGTGATGTGCATTGAAAGAACAAGATATCTTAGAGTTAATCAAATTTGGAGAACATAGTCAACTAGAATGTAAACTTGGTAAAGGTGGA…	Staphylococcus lutrae strain ATCC 700373 genome (NZ_CP020773.1)
Eco-staIN	CGAGGCGTTACAGTAAGCCGATATTCAAGCCAAACATTAAGCCTACGGGCAAGGCTTTTTTGTAGCTGGTGGGCATGATGCCGATATAATAGCCCCTCCTACCAATTATCTGTGATTCCTATCTAACCTTCATCACGGACAACTAGAAAATCATTGTGGATAAATAAGGATCATAACGAATAAAGCATTTCATAGCAGAGCAACATACTGACTATTCAATATCCTGTTCAAACGTACAGGTATCAGTGTTATCAACGTTTTAATAACCTTTCATGTTCTTTCCTACCACTTAAACTAGAGTAAAATGTGAAAAATTTATACCCATAAGTTTCATATGGAGGAACTGTGTTCCTAATATCTGACCTTAGCGACTTGCGTGCACTTTCGGAATCCGCAGAG…	Escherichia coli isolate L6_E562_ETEC genome (NZ_LR883000.1)
Pae-staIN	GACCGCCTGCTCGATGGCTGGCAGCAGACCCTGCTGGATAACCTCGACGACCCCATCATCCAGGCCAACTTCGAACTGCTGAAGGCCAGCCAGCGCGACCTAATCACCGCCTTTCTTGCGTCCAAAACACTGCCCGATCCAATCACGCCGGAGTTTGTTGCCGCCATCCAGGAAGCACTCTCTGGCCTAGAGAAGATCCTGGTCAGCGGGGATGACATCAAGCAAGCGCTGCTAGCCGGCGGCTCCCCGGCCACCCCTGAAGACCTGCGCCGCCGCTTTGAGACGTTCATAACCGAACGCTGTAAGGGTAAGGACGCCAGCAAGCTGCGATTTGTGGTGGAGTGACTATGACCAGGGACGAACTGCTGGAGCGCCTGCAGTCCATCGAATGGGACGACA…	Pseudomonas aeruginosa strain F034 genome (NZ_CP115252.1)
Met-staIN	TGCAGCGATATCCTGAAGTTCTTCTCCCTGGGTGATCATCTACGCATATCTATTGGTTGTGTTAGTAAATAATTGTGTTTGTGAATAATTGCAGTTGGGTATAATTAACCGGTGATAGTATTGGGGGAGCCCGTGATGAATAAAGGTATCCTGCAAAGATAAGGATCTTCCGCATCTTCATCAGTCATAAATTGGATGAATTTCGATATTATTTATAAACAAGAAAAAGGAAATTCTTCAAATTCTAATTAGTTCTATTATATCAAATTGTGAGAAGGAATCTTACACGAAGGTGATTGATGAAAACCTGTGCTGAGCTCTTCGAAGAACTTAATGAGCTTGATGAGCATCACCAGATTGAAGCGAAGAAAGTGAGTGAAGTTGGAGATTCACTCATGG…	MAG: uncultured Methanospirillum sp. isolate ae1c6b73-8e60-4006-a0f9-e2019dc13642 chromosome 1 (NZ_OY764544.1)
Cfe-staIN	GCGGGGTTTGGGCGATAGCCCATTATCCTTCTAGAACCCAGAAAAATCACTTTCTCAAAAAATAATATAAATTAAGAAAAGGCAAAATCTAATACGCGGGGTTTGGGCGATAGCCCATTATCCTTCTAGAACCCAGAAAAATCACTTTCTCAAAAAATAATATAAATTAAGAAAAGGCAAAATCTAATACGCGGGGTTTGGGCGATAGCCCATTATCCTTCTAGAACCCAGAAAAATCACTTTCTCAAAAAATAATATAAATTAAGAAAAGGCAAAATCTAATACGCGGGGTTTGGGCGATAGCCCATTATCCTTCTAGAACCCAGAAAAATCACTTTCTCAAAAAATAATATAAATTAAGAAAAGGCAAAATCTAATACACGGGTTTGGGCGACAGCC…	Clostridium felsineum strain DSM 6424 genome (NZ_CP096986.1)
Lac-staIN	GGACATACGTGAGTATGGCCTTTTTTTGTTTATCAAGAAGAGAATATTGATAAACCATTTAAAAGAGTAAAGGAACAAATAGAAATATTAAAATTAAGAAATTTATTACTTCATGATAAAGAAGCTATAGCTAAAAGTTTGCATAGATATTGTGAAATTACAAATTGGGTTAAAGATATATTTGCAGTTGATCAGAATTTAAGATTTGCCATTGTAGAAGTTAATAAGATTTTTAAGAAAAATTGACTTAAGTTAGTGTTAAATTTAGCCCAAGTGCCTAGTCTTGCATTAATAGAAAATATATTATAATCACATAGTATAAAAGTATAATCATCTATTTAGTATAAAAATAAAAGATAGGCCTATATGATCAATTTCAAATTTTAAAATTGAGGAAAA…	Lactobacillus sp. PV012 genome (NZ_CP041983.1)
Mfo-staIN	TTTTATTGTCACATAAACATGAATATAATATATTTTTGGTGTTTTGTAAACTCGTTGTCAGCGGGATTCTTTTCACTTTTGCACATTATCGTTATCGTAAAAAATGAAGTTCAAGTAGTAGAAAGAAGAAAAAGAATCTGGTATAATTATTAATTATTATATACACGGGATGGAAAATTATGGATAGTATAAATAATTTTGATATACTCATTTGTGGTGAGTCAACAGATGAATATGCATGAATTTAAGATTGTTTTAGATAATTTATCTGCAAAGATTTGTAAAATGACAGAATTAATAATGCATTATAATGGCAATTTGGATGTAGATAAAATATTAGAATAAAAGAGAAGTTATACTTATAAAGGATTAGCCTTTCATATAAGATATTCGATTTAG…	Marvinbryantia formatexigens DSM 14469 genome (NZ_CP102268.1)
