## Supplementary material for "Genomic DNA repeats act as an antitoxin for a widespread Schlafen immune effector": Table S8

### Sheet: Sheet1
Table S8. Accompanies STAR Methods. DNA oligonucleotides (PAGE purified) for biochemical assays
Primer	Sequence (5'-3')	Origin
staI-DR1 with 10 nt flanks (75 nt dsDNA)	5'-*TCACGTGAAATAATCAGAGGAATCGTTTGAAATCATCGTAGTAATCGCGCGAAAATCACGTGAAATAATCAGAGG	S. epidermidis 6593473 genome
	AGTGCACTTTATTAGTCTCCTTAGCAAACTTTAGTAGCATCATTAGCGCGCTTTTAGTGCACTTTATTAGTCTCC
*indicates position of radiolabel
